# Cohesin mutations are synthetic lethal with stimulation of WNT signaling

**DOI:** 10.1101/2020.07.23.218875

**Authors:** Chue Vin Chin, Jisha Antony, Sarada Ketharnathan, Gregory Gimenez, Kate M. Parsons, Jinshu He, Amee J. George, Antony Braithwaite, Parry Guilford, Ross D. Hannan, Julia A. Horsfield

## Abstract

Mutations in genes encoding subunits of the cohesin complex are common in several cancers, but may also expose druggable vulnerabilities. We generated isogenic MCF10A cell lines with deletion mutations of genes encoding cohesin subunits SMC3, RAD21 and STAG2 and screened for synthetic lethality with 3,009 FDA-approved compounds. The screen identified several compounds that interfere with transcription, DNA damage repair and the cell cycle. Unexpectedly, one of the top ‘hits’ was a GSK3 inhibitor, an agonist of Wnt signaling. We show that sensitivity to GSK3 inhibition is likely due to stabilization of β-catenin in cohesin mutant cells, and that Wnt-responsive gene expression is highly sensitized in *STAG2*-mutant CMK leukemia cells. Moreover, Wnt activity is enhanced in zebrafish mutant for cohesin subunit *rad21*. Our results suggest that cohesin mutations could progress oncogenesis by enhancing Wnt signaling, and that targeting the Wnt pathway may represent a novel therapeutic strategy for cohesin mutant cancers.
