## Supplementary material for "Cohesin mutations are synthetic lethal with stimulation of WNT signaling": Active compounds from primary screen

### Sheet: Common hits
Rank	Drug.Name	Target	Class	Rad21_AOC	Smc3_AOC	Stag2_AOC
1	WAY-600	mTOR	PI3K/Akt/mTOR	0.296082	0.368011	0.323549
2	I-BET-762	Epigenetic Reader Domain	Epigenetics	0.254941	0.267893	0.288568
3	LY2090314	GSK-3	WNT	0.24844	0.219202	0.245552
4	Vistusertib (AZD2014)	mTOR	PI3K/Akt/mTOR	0.178763	0.331865	0.25905
5	P276-00	CDK	Cell Cycle	0.171686	0.29462	0.284189
6	MK-8745	Aurora Kinase	Cell Cycle	0.178756	0.30253	0.258703
7	ETHACRIDINE LACTATE	Anti-infection	Microbiology	0.184017	0.254733	0.270729
8	CUDC-101	EGFR,HDAC,HER2	Epigenetics	0.158013	0.254792	0.244191
9	Dabrafenib (GSK2118436)	Raf	MAPK	0.175144	0.266598	0.182267
10	SAR131675	VEGFR	Protein Tyrosine Kinase	0.152452	0.172169	0.328254
11	ZM 447439	Aurora Kinase	Cell Cycle	0.161568	0.224169	0.242115
12	GITOXIGENIN DIACETATE	NA	NA	0.170675	0.237281	0.197478
13	UNC669	Epigenetic Reader Domain	Epigenetics	0.180772	0.227425	0.196836
14	4-PHENYLBUTYRIC ACID	NA	NA	0.210166	0.17189	0.195566
15	Ipatasertib (GDC-0068)	Akt	PI3K/Akt/mTOR	0.215009	0.192199	0.155095
16	VX-702	p38 MAPK	MAPK	0.151815	0.190335	0.206383
17	RVX-208	Epigenetic Reader Domain	Epigenetics	0.162283	0.197736	0.167595
18	DIHYDROERGOTAMINE MESYLATE	NA	NA	0.162184	0.194216	0.218904

### Sheet: RAD21+SMC3 hits
Rank	Drug.Name	Target	Class	Rad21_AOC	Smc3_AOC	Stag2_AOC
34	FENOFIBRATE	PPAR	Metabolism	0.188626	0.187292	0.142931
35	UNC0631	Histone Methyltransferase	Epigenetics	0.202031	0.175845	0.139511
40	PLX7904	Raf	MAPK	0.175315	0.17065	0.142945
104	PROFLAVINE HEMISULFATE	Anti-infection	Microbiology	0.179838	0.151592	0.0639728

### Sheet: RAD21+STAG2 hits
Rank	Drug.Name	Target	Class	Rad21_AOC	Smc3_AOC	Stag2_AOC
52	AZLOCILLIN SODIUM	Anti-infection	Microbiology	0.150048	0.122166	0.190988
53	ISOPROPAMIDE IODIDE	NA	NA	0.174323	0.125576	0.157756
96	SL-327	MEK	Others	0.185622	0.0571401	0.174383
1249	A-366	PARP	DNA Damage	0.157662	-0.00142542	0.195564

### Sheet: SMC3+STAG2 hits
Rank	Drug.Name	Target	Class	Rad21_AOC	Smc3_AOC	Stag2_AOC
19	VE-822	ATM/ATR	PI3K/Akt/mTOR	0.125806	0.24363	0.249751
20	PF-562271	FAK	Angiogenesis	0.126563	0.272986	0.263101
21	TELMISARTAN	RAAS	Endocrinology & Hormones	0.0725002	0.438377	0.218668
22	WH-4-023	Src	Angiogenesis	0.114119	0.265074	0.282577
23	XL019	JAK	JAK/STAT	0.116741	0.1917	0.304878
24	Fingolimod (FTY720) HCl	S1P Receptor	GPCR & G Protein	0.142636	0.209056	0.255425
25	APTSTAT3-9R	STAT	JAK/STAT	0.095675	0.241648	0.261945
26	AZD1208	Pim	JAK/STAT	0.107359	0.225053	0.244869
27	Carboplatin	DNA/RNA Synthesis	DNA Damage	0.105697	0.234736	0.232777
28	ETC-1002	AMPK,LDL	PI3K/Akt/mTOR	0.126751	0.20343	0.218733
30	TPCA-1	I?B/IKK	NF-?B	0.0822215	0.240543	0.278002
31	Duvelisib (IPI-145_ INK1197)	PI3K	Angiogenesis	0.0930461	0.221165	0.266924
32	DEFEROXAMINE MESYLATE	NA	NA	0.140166	0.252391	0.153136
36	SU6656	PDGFR	Protein Tyrosine Kinase	0.10881	0.188796	0.231427
38	Pazopanib	c-Kit,PDGFR,VEGFR	Protein Tyrosine Kinase	0.0948406	0.186579	0.261824
41	Palbociclib (PD-0332991) HCl	CDK	Cell Cycle	0.0883584	0.193094	0.246443
42	BIX 01294	Histone Methyltransferase	Epigenetics	0.1204	0.170068	0.202026
43	AZD3759	EGFR	Protein Tyrosine Kinase	0.0947988	0.178898	0.238564
44	PF-543	FAK	Angiogenesis	0.140751	0.155306	0.184928
45	G-749	EGFR	Protein Tyrosine Kinase	0.0970092	0.183784	0.219898
47	Tofacitinib (CP-690550 or Tasocitinib)	NA	NA	0.0696437	0.262879	0.21189
48	Fedratinib (SAR302503_ TG101348)	JAK	JAK/STAT	0.0949241	0.18601	0.212161
49	AZ6102	PPAR	DNA Damage	0.0817928	0.17947	0.246951
50	TRICHLORMETHIAZIDE	Others	Others	0.0885163	0.195465	0.205186
51	ERYTHROMYCIN	Anti-infection	Microbiology	0.135932	0.162504	0.15851
56	AT13148	Akt,S6 Kinase,ROCK,PKA	PI3K/Akt/mTOR	0.0625035	0.239941	0.224675
57	PALMATINE	AChR	Neuronal Signaling	0.122868	0.1665	0.161531
59	GSK503	Histone Methyltransferase	Epigenetics	0.117124	0.169676	0.157303
61	DIPHENYLUREA	NA	NA	0.098253	0.191096	0.16335
64	DACTINOMYCIN	NA	NA	0.110283	0.152136	0.172937
68	RIVAROXABAN	Factor Xa	Metabolism	0.107447	0.157108	0.167115
71	VIGABATRIN	NA	NA	0.0841942	0.164005	0.18321
72	Gefitinib (ZD1839)	EGFR	Protein Tyrosine Kinase	0.080987	0.175435	0.174736
75	Icotinib	JAK	JAK/STAT	0.0550766	0.159552	0.26327
77	BI-D1870	S6 Kinase	PI3K/Akt/mTOR	0.0614018	0.179914	0.204537
86	TROPICAMIDE	AChR	Neuronal Signaling	0.0587183	0.172982	0.204198
90	BICUCULLINE(-) METHIODIDE	NA	NA	0.0809163	0.163344	0.15042
91	Ellagic acid	Topoisomerase	DNA Damage	0.047473	0.205509	0.202193
92	Vorinostat (SAHA or MK0683)	NA	NA	0.0639706	0.163909	0.18806
101	3-DEOXY-3beta-HYDROXYANGOLENSIC ACID METHYL ESTER	NA	NA	0.0452795	0.163339	0.242462
128	UNC1215	Epigenetic Reader Domain	Epigenetics	0.0397762	0.151545	0.238826
168	EPZ004777	Histone Methyltransferase	Epigenetics	0.0264143	0.179206	0.207664
174	NATAMYCIN	Anti-infection	Microbiology	0.0273526	0.176447	0.180889
178	ETHISTERONE	NA	NA	0.0151829	0.269465	0.20316
179	GSK1324726A (I-BET726)	Epigenetic Reader Domain	Epigenetics	0.0351079	0.153483	0.152298
210	CUDC-907	HDAC,PI3K	Cytoskeletal Signaling	0.0182872	0.1641	0.204219
238	PROPRANOLOL HYDROCHLORIDE (+/-)	NA	NA	0.0165683	0.169386	0.164445
260	DICLOFENAC SODIUM	COX	Neuronal Signaling	0.0120091	0.173358	0.184311
293	TRIOXSALEN	NA	NA	0.00901181	0.193372	0.164911
321	DYPHYLLINE	PDE	Metabolism	0.00900966	0.151688	0.160625
364	Pacritinib (SB1518)	FLT3,JAK	JAK/STAT	0.0448321	0.11862	0.0237124
397	TRIMIPRAMINE MALEATE	Others	Others	0.00293647	0.186118	0.173557
411	IPA-3	PAK	Cytoskeletal Signaling	0.00283133	0.163222	0.176132
573	Tyrphostin 9	EGFR	Protein Tyrosine Kinase	0.000691785	0.151006	0.230837
899	Anacardic Acid	Histone Acetyltransferase	Epigenetics	0.00564523	-0.00203233	0.0298711
1030	TAK-901	Aurora Kinase	Cell Cycle	0.044825	-0.00281639	0.0457403
1501	DDR1-IN-1	Others	Others	-0.0459038	0.207356	0.19203
1502	Sirtinol	Sirtuin	Epigenetics	-0.0807744	0.151711	0.152798

### Sheet: RAD21 hits
Rank	Drug.Name	Target	Class	Rad21_AOC	Smc3_AOC	Stag2_AOC
70	ORY-1001 (RG-6016) 2HCl	Histone Demethylase	Epigenetics	0.151829	0.135612	0.128324

### Sheet: SMC3 hits
Rank	Drug.Name	Target	Class	Rad21_AOC	Smc3_AOC	Stag2_AOC
39	METHOXSALEN	P450 (e.g. CYP17)	Metabolism	0.111014	0.265515	0.147219
54	MECLOCYCLINE SULFOSALICYLATE	NA	NA	0.085745	0.314978	0.126523
55	METHACYCLINE HYDROCHLORIDE	NA	NA	0.122709	0.207434	0.133402
58	DIAVERIDINE	NA	NA	0.140898	0.173211	0.129856
62	SUXIBUZONE	NA	NA	0.139401	0.28764	0.0752517
66	CEFTIBUTEN	Anti-infection	Microbiology	0.0905405	0.223596	0.139518
74	CHLORQUINALDOL	Anti-infection	Microbiology	0.132648	0.166431	0.106907
76	Ulixertinib (BVD-523_ VRT752271)	ERK	MAPK	0.0832667	0.217429	0.126267
80	GSK-LSD1 2HCl	Histone Demethylase	Epigenetics	0.116116	0.180179	0.103908
82	BUTYLATED HYDROXYTOLUENE	NA	NA	0.144857	0.155081	0.0944215
87	ESTRADIOL VALERATE	Estrogen/progestogen Receptor	Endocrinology & Hormones	0.093123	0.162553	0.136211
94	HYDROCHLOROTHIAZIDE	NA	NA	0.120929	0.166427	0.0928722
97	MERCAPTOPURINE	DNA/RNA Synthesis	DNA Damage	0.0841467	0.196687	0.111431
100	PODOTOTARIN	NA	NA	0.0945717	0.16649	0.114931
107	PROSCILLARIDIN A	NA	NA	0.128031	0.176064	0.0741194
109	DIPYRIDAMOLE	PDE	Metabolism	0.0782576	0.181372	0.11508
114	TETRAMIZOLE HYDROCHLORIDE	NA	NA	0.0765031	0.162369	0.128767
116	INOSITOL	Others	Others	0.0948386	0.159667	0.103708
118	JAMAICIN	NA	NA	0.0517328	0.201448	0.149988
122	MOXALACTAM DISODIUM	NA	NA	0.104731	0.154707	0.0922551
140	CPI-203	Epigenetic Reader Domain	Epigenetics	0.0698121	0.170051	0.102352
144	DESOXYMETASONE	NA	NA	0.0595763	0.152957	0.130228
146	Binimetinib (MEK162_ ARRY-162_ ARRY-438162)	MEK	MAPK	0.0611528	0.153388	0.123879
147	Degrasyn (WP1130)	Bcr-Abl,DUB	Angiogenesis	0.119889	0.199446	0.0484788
167	HEPTAMINOL HYDROCHLORIDE	NA	NA	0.0500917	0.17282	0.113895
172	DIBUTYL SUBERATE	NA	NA	0.0449887	0.171404	0.114845
173	ACECAINIDE HYDROCHLORIDE	NA	NA	0.0533961	0.232596	0.070372
176	SULFADIMETHOXINE	NA	NA	0.0375883	0.161934	0.137836
177	ADIPHENINE HYDROCHLORIDE	NA	NA	0.0601331	0.161953	0.0856904
181	THIOGUANINE	DNA Methyltransferase	Epigenetics	0.052428	0.158552	0.0953993
183	DIFLUNISAL	COX	Neuronal Signaling	0.0336717	0.181051	0.126951
196	ZM 39923 HCl	JAK	JAK/STAT	0.0433922	0.16457	0.0983824
200	SARAFLOXACIN HYDROCHLORIDE	NA	NA	0.0438129	0.193032	0.07925
201	CANDESARTAN CILEXTIL	RAAS	Endocrinology & Hormones	0.0510956	0.221421	0.058621
227	NITHIAMIDE	NA	NA	0.107288	0.156723	0.0306079
229	CHICAGO SKY BLUE	NA	NA	0.0308471	0.179908	0.0921902
255	CLORGILINE HYDROCHLORIDE	NA	NA	0.0925104	0.158043	0.0269014
263	BIOCHANIN A	NA	NA	0.0235589	0.153458	0.102187
302	Nedaplatin	DNA/RNA Synthesis	DNA Damage	0.0205991	0.204682	0.0628018
526	TILORONE	Anti-infection	Microbiology	0.00471599	0.214722	0.0348213
1374	CHIR-124	Chk	Cell Cycle	0.0624795	0.178658	-0.0121841
1411	MLN8054	Aurora Kinase	Cell Cycle	0.0849491	0.0927293	-0.0274956
1481	PF-477736	Chk	Cell Cycle	0.0498894	0.197966	-0.0776725

### Sheet: STAG2 hits
Rank	Drug.Name	Target	Class	Rad21_AOC	Smc3_AOC	Stag2_AOC
46	Tepotinib (EMD 1214063)	c-Met	Protein Tyrosine Kinase	0.124983	0.0956636	0.325502
60	TRIPTOLIDE	NF-?B	NF-?B	0.11693	0.135641	0.193503
63	TEMEFOS	NA	NA	0.143525	0.115921	0.175487
65	D 4476	Casein Kinase	Metabolism	0.0828341	0.148544	0.231167
67	Droxinostat	HDAC	Cytoskeletal Signaling	0.0783505	0.131582	0.273828
69	EVOXINE	Transferase	Metabolism	0.104158	0.130532	0.202438
78	NOCODAZOLE	Others	Others	0.0960414	0.136062	0.168365
79	DYCLONINE HYDROCHLORIDE	NA	NA	0.0968551	0.129646	0.174939
81	PURPUROGALLIN-4-CARBOXYLIC ACID	NA	NA	0.098527	0.142021	0.154741
84	PJ34 HCl	PARP	DNA Damage	0.103414	0.128983	0.156163
85	ISOCOTOIN	NA	NA	0.110482	0.119177	0.157539
88	PFI-1 (PF-6405761)	Epigenetic Reader Domain	Epigenetics	0.0596417	0.149476	0.229152
89	FLURBIPROFEN	Immunology & Inflammation related	Immunology & Inflammation	0.0783972	0.111587	0.230188
103	VINCRISTINE SULFATE	Autophagy,Microtubule Associated	Cytoskeletal Signaling	0.0799765	0.113042	0.194688
105	OLMESARTAN	RAAS	Endocrinology & Hormones	0.0657363	0.121869	0.217487
108	GALLAMINE TRIETHIODIDE	AChR	Neuronal Signaling	0.0667522	0.141362	0.17495
112	VANCOMYCIN HYDROCHLORIDE	Anti-infection	Microbiology	0.0828004	0.0966863	0.20153
113	AMLODIPINE BESYLATE	Calcium Channel	Transmembrane Transporters	0.0843304	0.0853412	0.22363
115	Semaxanib (SU5416)	VEGFR	Protein Tyrosine Kinase	0.0506264	0.143477	0.217048
126	PP2	HDAC	Epigenetics	0.101712	0.0727286	0.197571
127	KANAMYCIN A SULFATE	NA	NA	0.106738	0.0829908	0.163795
130	DICHLOROPROP	NA	NA	0.0701952	0.118171	0.171738
137	TUAMINOHEPTANE SULFATE	NA	NA	0.0946566	0.0817472	0.170314
139	DIHYDROFOLIC ACID	NA	NA	0.0801838	0.0886425	0.171566
153	Quisinostat (JNJ-26481585) 2HCl	HDAC	Epigenetics	0.0589077	0.111165	0.171587
158	Alpelisib (BYL719)	PI3K	PI3K/Akt/mTOR	0.0795783	0.0781967	0.171107
160	Triciribine	Akt	PI3K/Akt/mTOR	0.149159	0.039845	0.176907
165	IRIDIN	DNA Methyltransferase	DNA Damage	0.0621696	0.106133	0.151848
166	ACEDAPSONE	NA	NA	0.036084	0.142038	0.195409
170	BETULINIC ACID	Topoisomerase	DNA Damage	0.0487483	0.120537	0.163143
180	FLUPHENAZINE HYDROCHLORIDE	Dopamine Receptor	GPCR & G Protein	0.0644921	0.0658469	0.187884
185	GW441756	Trk receptor	Protein Tyrosine Kinase	0.0468056	0.0754268	0.213676
189	ETICLOPRIDE HYDROCHLORIDE	NA	NA	0.0499811	0.0959055	0.152464
190	beta-AMYRIN ACETATE	NA	NA	0.0676012	0.0620522	0.172273
194	CHLOROTHALONIL	NA	NA	0.108414	0.0398868	0.163222
195	BENDROFLUMETHIAZIDE	Others	Others	0.0348765	0.131889	0.153139
203	TANSHINONE IIA	NA	NA	0.0471046	0.0700782	0.199373
211	Valproic acid sodium salt (Sodium valproate)	GABA Receptor,HDAC,Autophagy	Neuronal Signaling	0.0333479	0.0971122	0.188351
214	AVOBENZONE	Others	Others	0.034783	0.0972124	0.17281
216	PFK15	Others	Others	0.0353303	0.080211	0.204478
217	ATENOLOL	Adrenergic Receptor	Neuronal Signaling	0.0384986	0.0943769	0.153167
220	FlUMAZENIL	GABA Receptor	Neuronal Signaling	0.0398207	0.0892391	0.153904
223	Alisertib (MLN8237)	Aurora Kinase	Cell Cycle	0.0517807	0.0669672	0.155507
233	TRIMETAZIDINE DIHYDROCHLORIDE	Others	Others	0.0461269	0.0682444	0.154465
256	LINALOOL (+)	NA	NA	0.0381459	0.0651171	0.157116
264	SKI II	S1P Receptor	GPCR & G Protein	0.0200155	0.103137	0.177209
265	HISTAMINE DIHYDROCHLORIDE	Anti-infection	Microbiology	0.0392002	0.0565729	0.163425
266	HARMANE	DYRK	Cell Cycle	0.0494052	0.0484526	0.150171
277	FINASTERIDE	5-alpha Reductase	Endocrinology & Hormones	0.0145125	0.103952	0.219184
278	LDC000067	CDK	Cell Cycle	0.036365	0.0556597	0.161102
292	JNK-IN-8	JNK	MAPK	0.0578131	0.0273086	0.183147
295	Ro-3306	CDK	Cell Cycle	0.0269786	0.0676796	0.154977
299	R547	Histone Methyltransferase	Epigenetics	0.0201945	0.0781299	0.171353
305	TRIFLUOPERAZINE HYDROCHLORIDE	NA	NA	0.0519394	0.0241801	0.206447
317	KU-55933 (ATM Kinase Inhibitor)	ATM/ATR	Others	0.0219281	0.0606007	0.168319
335	Akti-1/2	Akt	PI3K/Akt/mTOR	0.0130821	0.0874757	0.159228
345	URMC-099	LRRK2	Others	0.00688051	0.129003	0.177945
357	ADENOSINE 5-MONOPHOSPHATE	AMPK	PI3K/Akt/mTOR	0.0214404	0.0417095	0.152085
375	NEROL	mTOR	PI3K/Akt/mTOR	0.0118431	0.0639415	0.150572
384	CHIR-98014	GSK-3	PI3K/Akt/mTOR	0.0155941	0.0412602	0.163272
389	AZADIRACHTIN	NA	NA	0.00944413	0.0593967	0.183129
466	GUAIAZULENE	NA	NA	0.00278677	0.124178	0.157581
484	Danusertib (PHA-739358)	Aurora Kinase,Bcr-Abl,c-RET,FGFR	Cell Cycle	0.0700492	0.00791434	0.0870716
555	AMG-900	Aurora Kinase	Cell Cycle	-0.0233986	-0.0383706	0.029874
599	VPS34-IN1	PI3K	PI3K/Akt/mTOR	0.00459872	0.0209753	0.204616
1191	ALK-IN-1	ALK	Protein Tyrosine Kinase	0.0357124	-0.00489099	0.155074
1300	Tofacitinib (CP-690550_Tasocitinib)	JAK	JAK/STAT	-0.0242903	0.0173573	0.170065
1316	3-METHYLXANTHINE	NA	NA	-0.00929398	0.0565879	0.156699
1318	abemaciclib (LY2835219)	CDK	Cell Cycle	-0.0100165	0.051643	0.161946
1330	ACETOXOLONE	NA	NA	0.0532999	-0.0113286	0.153322
1410	ACRISORCIN	NA	NA	-0.0141878	0.0821336	0.184535
1460	HALOPERIDOL	Dopamine Receptor	Neuronal Signaling	-0.0247305	0.107726	0.154526
1497	PF-00562271	FAK	Angiogenesis	-0.0838193	0.117692	0.162582
