## Supplementary material for "Cohesin mutations are synthetic lethal with stimulation of WNT signaling": Active compounds from secondary screen

### Sheet: Secondary screen hits
Note : Compounds with a differential area over curve (AOC) ≥ 0.15 in one of the cohesin-deficient cell lines are selected as synthetic lethal hits.
Rank	Drug.Name	Target	Class	Rad21_AOC	Smc3_AOC	Stag2_AOC
1	Vistusertib (AZD2014)	mTOR	PI3K/Akt/mTOR	0.194	0.282	0.329
2	Gefitinib (ZD1839)	EGFR	Epidermal growth factor receptor	0.191	0.228	0.334
3	WAY-600	mTOR	PI3K/Akt/mTOR	0.13	0.141	0.238
4	AZ6102	TNKS1/2	WNT	0.11	0.124	0.357
5	Ipatasertib (GDC-0068)	Akt	PI3K/Akt/mTOR	0.08	0.145	0.266
6	LY2090314	GSK-3	WNT	0.122	0.176	0.176
7	Icotinib	EGFR	Epidermal growth factor receptor	0.104	0.084	0.186
8	I-BET-762	Epigenetic Reader Domain	Epigenetics	0.042	0.149	0.105
9	Dabrafenib (GSK2118436)	Raf	MAPK	0.022	0.146	0.109
